# The ATR inhibitor elimusertib exhibits anti-lymphoma activity and synergizes with the PI3K inhibitor copanlisib

**DOI:** 10.1101/2023.02.10.528011

**Authors:** Giulio Sartori, Chiara Tarantelli, Filippo Spriano, Eugenio Gaudio, Luciano Cascione, Michele Mascia, Marilia Barreca, Alberto J. Arribas, Luca Licenziato, Gaetanina Golino, Adele Ferragamo, Stefano Pileri, Giovanna Damia, Emanuele Zucca, Anastasios Stathis, Oliver Politz, Antje M. Wengner, Francesco Bertoni

## Abstract

**Purpose:** The DNA damage response (DDR) is the cellular process devoted to the preservation of an intact genome. The DDR is often deregulated in lymphoma cells due to high levels of DNA damage, tumor suppressor inactivation, increased replication stress observed after oncogene activation, or high amounts of reactive oxygen species. The ataxia telangiectasia and Rad3-related (ATR) kinase is a crucial factor of DDR in the response to DNA single strand breaks. ATR inhibitors are a class of agents that have shown considerable clinical potential in this context.

**Experimental Design:** We characterized the activity of the ATR inhibitor elimusertib (BAY 1895344) in a panel of lymphoma cell lines. Furthermore, we evaluated the activity of elimusertib in combination with the clinically approved PI3K inhibitor copanlisib in *in vitro* and *in vivo* lymphoma models.

**Results:** Elimusertib exhibited *in vitro* activity across a variety of lymphoma subtypes which was associated with expression of genes related to replication stress. Elimusertib also demonstrated wide-spread anti-tumor activity that was stronger compared to ceralasertib, another ATR inhibitor, in several tumor models. This activity was present in both DDR-proficient and DDR-deficient lymphoma models. Furthermore, elimusertib had synergistic antitumor activity in combination with copanlisib.

**Conclusions:** Potent antitumor activity of elimusertib was demonstrated in several lymphoma models which is associated with high expression of gene transcripts coding for proteins that are involved in DDR and cell cycle regulation. Combination of ATR and PI3K inhibition by treatment with elimusertib and copanlisib had synergistic efficacy providing a potential new treatment option for lymphoma patients.

**Translational relevance:** The DNA damage response (DDR) is often deregulated in lymphoma cells. Here, we characterized the activity of elimusertib, an inhibitor of the ataxia telangiectasia and Rad3-related kinase (ATR) that is involved in the DDR. Elimusertib was demonstrated to exhibit anti-lymphoma activity across several lymphoma cell lines and tumor models. Copanlisib is an inhibitor of PI3K kinase family which has also shown activity in various lymphomas. Combined treatment with elimusertib and copanlisib resulted in a synergistic antitumor effect in lymphoma models. The combination of elimusertib and copanlisib could potentially constitute a new chemotherapy-free treatment option for lymphomas.
