## Supplementary Table 1 for "The ATR inhibitor elimusertib exhibits anti-lymphoma activity and synergizes with the PI3K inhibitor copanlisib"

### Sheet: data
Cell line	COO	B/T/HL cells	HUMAN	Elimusertib_ IC50 (nM)	Ceralasertib_ IC50 (nM)	TP53_inactive	Bcl2 translocation	MYC translocation	ATM inactivation	CDKN2A inactivation	ARID1A mutated	ratio CASPASE 3/7 (BAY 1895344_72h, 50nM) vs DMSO	caspase activation (0/1)	Medium	Provider	Cell line
A20	murine lymphoma	-	0	60	-	-	-	-	-	-	-	1.56533	1	RPMI-1640 (GIBCO Invitrogen, Basel, Switzerland)	American Type Culture Collection (ATCC)	A20
AM-HLH	HL	HL	1	120	-	-	-	-	-	-	0	2.32921	1	RPMI-1640 (GIBCO Invitrogen, Basel, Switzerland)	Dr Hitoshi Ohno (Tenri Hospital, Japan)	AM-HLH
BCL1 clone 5B1b	murine lymphoma	-	0	30	-	-	-	-	-	-	-	1.28762	0	RPMI-1640 (GIBCO Invitrogen, Basel, Switzerland)	American Type Culture Collection (ATCC)	BCL1 clone 5B1b
CLBL-1	canine DLBCL	-	0	5	147.121	-	-	-	-	-	-	0.716332	0	RPMI-1640 (GIBCO Invitrogen, Basel, Switzerland)	Barbara Rutgen (Vienna, DE)	CLBL-1
DB	GCB-DLBCL	B	1	500	20139.6	0	1	0	1	1	0	0.952021	0	RPMI-1640 (GIBCO Invitrogen, Basel, Switzerland)	American Type Culture Collection (ATCC)	DB
DOHH2	GCB-DLBCL	B	1	40	1617.27	0	1	1	0	1	0	2.1276	1	RPMI-1640 (GIBCO Invitrogen, Basel, Switzerland)	Finbarr Cotter (London, UK)	DOHH2
ESKO-L	MZL	B	1	40	1103.64	-	-	0	1	0	0	1.396	0	RPMI-1640 (GIBCO Invitrogen, Basel, Switzerland)	Brunangelo Falini (Perugia, IT)	ESKO-L
FARAGE	GCB-DLBCL	B	1	150	1762.3	1	0	0	0	1	0	2.53268	1	RPMI-1640 (GIBCO Invitrogen, Basel, Switzerland)	American Type Culture Collection (ATCC)	FARAGE
FE-PD	PTCL	T	1	25	797.544	-	-	-	0	0	-	4.42529	1	RPMI-1640 (GIBCO Invitrogen, Basel, Switzerland)	Laurence Lamant (Toulouse, France)	FE-PD
GRANTA519	MCL	B	1	150	701.291	1	0	0	1	0	0	1.57325	1	DMEM (GIBCO Invitrogen, Basel, Switzerland)	Deutsche Sammlung von Mikro-organismen und Zellkulturen (DSMZ)	GRANTA519
H9	CTCL	T	1	50	1789.88	-	-	-	1	1	-	4.02127	1	RPMI-1640 (GIBCO Invitrogen, Basel, Switzerland)	American Type Culture Collection (ATCC)	H9
HAIR-M	MZL	B	1	80	1066.69	-	-	0	-	-	0	1.03777	0	RPMI-1640 (GIBCO Invitrogen, Basel, Switzerland)	Brunangelo Falini (Perugia, IT)	HAIR-M
HBL-1	ABC-DLBCL	B	1	60	2396.71	-	0	0	0	1	0	3.65844	1	RPMI-1640 (GIBCO Invitrogen, Basel, Switzerland)	Fabio Martinon (Lausanne, CH)	HBL-1
HC-1	MZL	B	1	60	1650.44	-	-	0	-	-	0	1.60851	1	RPMI-1640 (GIBCO Invitrogen, Basel, Switzerland)	Brunangelo Falini (Perugia, IT)	HC-1
HH	CTCL	T	1	200	8430.99	-	-	-	-	-	-	0.889478	0	RPMI-1640 (GIBCO Invitrogen, Basel, Switzerland)	American Type Culture Collection (ATCC)	HH
HUT-78	CTCL	T	1	50	2922.33	-	-	-	0	1	-	2.07758	1	RPMI-1640 (GIBCO Invitrogen, Basel, Switzerland)	American Type Culture Collection (ATCC)	HUT-78
JEKO-1	MCL	B	1	15	1141.38	1	0	0	0	1	0	3.41652	1	RPMI-1640 (GIBCO Invitrogen, Basel, Switzerland)	Eisaku Kondo, (Okayama, JP)	JEKO-1
JURKAT	T-ALL	T	1	15	-	-	-	-	-	0	-	0.845989	0	RPMI-1640 (GIBCO Invitrogen, Basel, Switzerland)	American Type Culture Collection (ATCC)	JURKAT
JVM-2	MCL	B	1	500	2560.31	0	0	0	0	0	0	0.941707	0	RPMI-1640 (GIBCO Invitrogen, Basel, Switzerland)	Elias Campo (Barcelona, SP)	JVM-2
KARPAS1106-P	PMBCL	B	1	150	2259.87	-	-	0	0	1	0	1.51806	1	RPMI-1640 (GIBCO Invitrogen, Basel, Switzerland)	Sigma-Aldrich ora Merck (Saint Louis, USA)	KARPAS1106-P
KARPAS-299	ALCL	T	1	50	1727.02	1	-	-	1	0	-	1.72541	1	RPMI-1640 (GIBCO Invitrogen, Basel, Switzerland)	Giorgio Inghirami (New York, NY, USA)	KARPAS-299
KARPAS-1718	MZL	B	1	25	627.062	1	-	0	1	0	0	n/a	n/a	RPMI-1640 (GIBCO Invitrogen, Basel, Switzerland)	José Ángel Martinez-Climent (Pamplona, SP)	KARPAS-1718
KARPAS-422	GCB-DLBCL	B	1	250	6252.83	1	1	0	0	0	1	0.737143	0	RPMI-1640 (GIBCO Invitrogen, Basel, Switzerland)	Deutsche Sammlung von Mikro-organismen und Zellkulturen (DSMZ)	KARPAS-422
KI-JK	ALCL	T	1	100	737.047	-	-	-	-	-	-	1.18245	0	RPMI-1640 (GIBCO Invitrogen, Basel, Switzerland)	Giorgio Inghirami (New York, NY, USA)	KI-JK
KMH2	HL	HL	1	120	-	-	-	0	-	-	0	3.99494	1	RPMI-1640 (GIBCO Invitrogen, Basel, Switzerland)	Ralf Kuppers (Essen, DE)	KMH2
L-1236	HL	HL	1	200	-	-	-	-	-	-	-	1.29686	0	RPMI-1640 (GIBCO Invitrogen, Basel, Switzerland)	Ralf Kuppers (Essen, DE)	L-1236
L-428	HL	HL	1	50	-	-	-	0	-	-	0	3.97875	1	RPMI-1640 (GIBCO Invitrogen, Basel, Switzerland)	Ralf Kuppers (Essen, DE)	L-428
L-82	ALCL	T	1	20	439.413	1	-	-	0	0	-	4.54476	1	RPMI-1640 (GIBCO Invitrogen, Basel, Switzerland)	Giorgio Inghirami (New York, NY, USA)	L-82
MAC1	ALCL	T	1	15	784.303	-	-	-	0	0	-	3.16212	1	RPMI-1640 (GIBCO Invitrogen, Basel, Switzerland)	Giorgio Inghirami (New York, NY, USA)	MAC1
MAVER-1	MCL	B	1	80	584.304	1	-	1	1	1	-	1.85429	1	RPMI-1640 (GIBCO Invitrogen, Basel, Switzerland)	Alberto Zamò (Verona, IT)	MAVER-1
MEC-1	CLL	B	1	60	799.482	1	-	0	-	-	0	2.72769	1	RPMI-1640 (GIBCO Invitrogen, Basel, Switzerland)	Alberto Zamò (Verona, IT)	MEC-1
MINO	MCL	B	1	60	3240.28	1	-	1	1	1	0	2.43565	1	RPMI-1640 (GIBCO Invitrogen, Basel, Switzerland)	Robert Kridel (Vancouver, Canada)	MINO
OCI-LY-1	GCB-DLBCL	B	1	20	465.373	1	1	0	0	0	0	3.7001	1	IMDM (GIBCO Invitrogen, Basel, Switzerland)	Laura Pasqualucci (New York, NY, USA)	OCI-LY-1
OCI-LY-10	ABC-DLBCL	B	1	20	355.15	1	0	0	0	1	1	2.23654	1	IMDM (GIBCO Invitrogen, Basel, Switzerland)	Laura Pasqualucci (New York, NY, USA)	OCI-LY-10
OCI-LY-19	GCB-DLBCL	B	1	10	229.727	0	1	1	0	0	1	5.04256	1	RPMI-1640 (GIBCO Invitrogen, Basel, Switzerland)	Louis M. Staudt (Bethesda, MD, USA)	OCI-LY-19
OCI-LY-3	ABC-DLBCL	B	1	150	532.555	0	0	0	0	1	0	1.36158	0	IMDM (GIBCO Invitrogen, Basel, Switzerland)	Laura Pasqualucci (New York, NY, USA)	OCI-LY-3
OCI-LY-7	GCB-DLBCL	B	1	5	149.94	1	0	1	0	0	0	1.75729	1	RPMI-1640 (GIBCO Invitrogen, Basel, Switzerland)	Laura Pasqualucci (New York, NY, USA)	OCI-LY-7
OCI-LY-8	GCB-DLBCL	B	1	200	2068.81	1	1	1	0	0	0	3.23313	1	RPMI-1640 (GIBCO Invitrogen, Basel, Switzerland)	Laura Pasqualucci (New York, NY, USA)	OCI-LY-8
PCL-12	CLL	B	1	80	1161.54	-	-	0	-	-	0	2.97271	1	RPMI-1640 (GIBCO Invitrogen, Basel, Switzerland)	Cristina Scielzo (Milan, IT)	PCL-12
PFEIFFER	GCB-DLBCL	B	1	100	5013.03	-	1	0	0	0	0	1.01237	0	RPMI-1640 (GIBCO Invitrogen, Basel, Switzerland)	American Type Culture Collection (ATCC)	PFEIFFER
RCK8	ABC-DLBCL	B	1	100	896.356	0	0	0	0	0	0	0.956597	0	RPMI-1640 (GIBCO Invitrogen, Basel, Switzerland)	Laura Pasqualucci (New York, NY, USA)	RCK8
REC-1	MCL	B	1	20	2283.86	1	-	0	0	1	0	1.49001	0	RPMI-1640 (GIBCO Invitrogen, Basel, Switzerland)	Finbarr Cotter (London, UK)	REC-1
RI-1	ABC-DLBCL	B	1	200	3622.9	1	0	1	0	1	1	1.60611	1	IMDM (GIBCO Invitrogen, Basel, Switzerland)	Laura Pasqualucci (New York, NY, USA)	RI-1
SP-49	MCL	B	1	100	1149.93	-	-	0	1	1	0	2.08866	1	RPMI-1640 (GIBCO Invitrogen, Basel, Switzerland)	Robert Kridel (Vancouver, Canada)	SP-49
SP-53	MCL	B	1	25	955.072	-	-	0	1	-	0	3.50434	1	RPMI-1640 (GIBCO Invitrogen, Basel, Switzerland)	Robert Kridel (Vancouver, Canada)	SP-53
SSK41	MZL	B	1	50	2845.96	-	-	0	0	1	0	2.41961	1	RPMI-1640 (GIBCO Invitrogen, Basel, Switzerland)	José Ángel Martinez-Climent (Pamplona, SP)	SSK41
SU-DHL-1	ALCL	T	1	120	604.884	1	-	-	0	1	-	2.61406	1	RPMI-1640 (GIBCO Invitrogen, Basel, Switzerland)	Giorgio Inghirami (New York, NY, USA)	SU-DHL-1
SU-DHL-10	GCB-DLBCL	B	1	120	2385.36	1	1	1	0	0	0	4.83147	1	RPMI-1640 (GIBCO Invitrogen, Basel, Switzerland)	Fabio Martinon (Lausanne, CH)	SU-DHL-10
SU-DHL-2	ABC-DLBCL	B	1	150	3378.25	-	0	0	0	1	1	1.69824	1	RPMI-1640 (GIBCO Invitrogen, Basel, Switzerland)	Laura Pasqualucci (New York, NY, USA)	SU-DHL-2
SU-DHL-4	GCB-DLBCL	B	1	60	1570.7	1	1	0	0	1	0	1.34701	0	RPMI-1640 (GIBCO Invitrogen, Basel, Switzerland)	Laura Pasqualucci (New York, NY, USA)	SU-DHL-4
SU-DHL-5	GCB-DLBCL	B	1	5	377.742	-	0	0	0	0	1	1.1612	0	RPMI-1640 (GIBCO Invitrogen, Basel, Switzerland)	Laura Pasqualucci (New York, NY, USA)	SU-DHL-5
SU-DHL-6	GCB-DLBCL	B	1	130	3041.99	1	1	0	0	1	1	0.806353	0	RPMI-1640 (GIBCO Invitrogen, Basel, Switzerland)	Louis M. Staudt (Bethesda, MD, USA)	SU-DHL-6
SU-DHL-8	GCB-DLBCL	B	1	3	90.5881	-	0	1	1	0	0	0.549524	0	RPMI-1640 (GIBCO Invitrogen, Basel, Switzerland)	Laura Pasqualucci (New York, NY, USA)	SU-DHL-8
TMD8	ABC-DLBCL	B	1	60	1254.41	0	0	0	1	1	0	2.29978	1	RPMI-1640 (GIBCO Invitrogen, Basel, Switzerland)	Fabio Martinon (Lausanne, CH)	TMD8
TOLEDO	GCB-DLBCL	B	1	150	3047.5	1	1	1	0	1	0	2.19234	1	RPMI-1640 (GIBCO Invitrogen, Basel, Switzerland)	Miguel A. Piris (Santander, SP)	TOLEDO
U-2932	ABC-DLBCL	B	1	200	7067.26	1	0	0	0	0	0	2.72894	1	RPMI-1640 (GIBCO Invitrogen, Basel, Switzerland)	Bettina Borisch (Geneva, CH)	U-2932
UPN1	MCL	B	1	20	21.4844	1	-	0	0	1	0	0.784899	0	RPMI-1640 (GIBCO Invitrogen, Basel, Switzerland)	Robert Kridel (Vancouver, Canada)	UPN1
VAL	GCB-DLBCL	B	1	25	547.319	0	1	1	0	0	0	0.827815	0	RPMI-1640 (GIBCO Invitrogen, Basel, Switzerland)	José Ángel Martinez-Climent (Pamplona, SP)	VAL
VL51	MZL	B	1	250	2685.05	-	-	0	0	1	0	0.986468	0	RPMI-1640 (GIBCO Invitrogen, Basel, Switzerland)	José Ángel Martinez-Climent (Pamplona, SP)	VL51
WSU-DLCL2	GCB-DLBCL	B	1	250	5623.13	1	1	0	0	0	0	2.44674	1	RPMI-1640 (GIBCO Invitrogen, Basel, Switzerland)	Stefano Casola (Milan, IT)	WSU-DLCL2
Z138	MCL	B	1	25	235.054	-	-	1	1	1	0	1.58201	1	IMDM (GIBCO Invitrogen, Basel, Switzerland)	Robert Kridel (Vancouver, Canada)	Z138
