## Supplementary Table 2 for "The ATR inhibitor elimusertib exhibits anti-lymphoma activity and synergizes with the PI3K inhibitor copanlisib"

### Sheet: 2A_sgRNA
Gene: CDKN2A
Species: Human
sgRNA Sequences:
GCCAGGGGCGCCCGCCGCUG
ACGAAAACCCUCACUCGCGG
GCGGCGAGAACAUGGUGCGC
Gene: TRAC
Species: Human
sgRNA Sequences:
CUCUCAGCUGGUACACGGCA
GAGAAUCAAAAUCGGUGAAU
ACAAAACUGUGCUAGACAUG

### Sheet: 2B_primers
CDKN2A
Forward Primer: CTCCTCCTCCTCCTAGCCTG
Reverse Primer: CCGTTCCGAGATCTTGGAGG
Sequencing Primer: CTGGGCTAGAGACGAATTATCTGTTTAC
TRAC
Forward Primer: TCAGGTTTCCTTGAGTGGCAGG
Reverse Primer: TAAGGCCGAGACCACCAATCAG
Sequencing Primer: CTGGCCGTGAACGTTCACTGAAATCATGGC

### Sheet: 2C_efficency
Time point	Model	Label	ICE	KO-Score	ICE d	R Squared	Mean Discord Before	Mean Discord After	Edit Sample Quality Score
3 days	recombinant CAS9	edited TRAC	55.3333	55.3333	20	0.553333	0.724494	0.758436	49
	recombinant CAS9	edited TRAC	57	57	22	0.57	0.766046	0.766581	48.6667
	inducible CAS9	edited CDKN2A	63.6667	63.6667	25.3333	0.636667	0.629526	0.658969	54.6667
	inducible CAS9	edited CDKN2A	61.6667	61.6667	30	0.616667	0.677818	0.684986	58
28 days	recombinant CAS9	edited TRAC	55.6667	55.6667	21.3333	0.556667	0.766442	0.762919	45
	inducible CAS9	edited TRAC	53	53	25	0.53	0.758986	0.763889	45.6667
	recombinant CAS9	edited CDKN2A	53	53	28.3333	0.53	0.713187	0.649024	58
	inducible CAS9	edited CDKN2A	53	53	22	0.53	0.629854	0.681388	58
